# PfPHAST: *Plasmodium falciparum* Public Health Amplicon Sequencing Tool, a Streamlined Panel for Malaria Genomic Surveillance

**DOI:** 10.64898/2026.09.26.754026

**Authors:** Francis D. Semakuba, Bienvenu Nsengimaana, Monica Mbabazi, Thomas Katairo, Kathryn Murie, Nicholas Hathaway, Innocent Wiringilimaana, John Vester Muwanika, Kore Lum, Milya Davlieva, Victor Asua, Shahiid Kiyaga, Stephen Tukwasibwe, Jackie Nakasaanya, Karen B. Achom, Alisen Ayitewala, Jerry Mulondo, Eric Watyekele, Samuel L. Nsobya, Moses R. Kamya, Bosco B. Agaba, Philip J. Rosenthal, Melissa D. Conrad, Isaac Ssewanyana, Bryan Greenhouse, Andrés Aranda-Díaz, Jessica Briggs

## Abstract

Genomic tools can support malaria control policy through surveillance of *Plasmodium falciparum* populations, tracking antimalarial drug resistance, *pfhrp2/3* deletions that compromise rapid diagnostic tests, and selection at the circumsporozoite protein (PfCSP) vaccine target, as well as through molecular correction of therapeutic efficacy studies (TES). Multiplex Amplicons for Drug, Diagnostic, Diversity, and Differentiation Haplotypes using Targeted Resequencing (MAD^4^HatTeR), a comprehensive amplicon sequencing panel covering up to 276 targets, supports these applications but is tailored to research rather than routine programmatic use. We developed *P. falciparum* Public Health Amplicon Sequencing Tool (PfPHAST), a 56-target derivative of MAD^4^HatTeR spanning drug resistance loci, *pfhrp2*/*3* deletion, PfCSP genotyping, non-falciparum species identification, and 20 high-heterozygosity microhaplotype loci for TES classification. We compared PfPHAST and MAD^4^HatTeR using laboratory strain controls, including two-strain dilution series and a five-strain mixture, across parasite densities of 100 to 10,000 parasites/µL. At matched per-target depth, PfPHAST achieved a higher quality-control pass rate than MAD4HatTeR (94.4% versus 90.0%) and distributed reads more evenly across targets. The panels showed comparable recall and precision for drug resistance codons and microhaplotypes, reaching near-complete recall above 40% within-sample allele frequency (WSAF) at all densities, with reduced sensitivity for minor alleles below 10% WSAF at low parasite density in both panels. Observed and expected WSAF correlated strongly for both panels, and both resolved a five-strain polyclonal mixture, including a 5% minor strain. By concentrating sequencing capacity on targets of greatest programmatic relevance, PfPHAST offers a scalable, lower-cost alternative to comprehensive research panels without sacrificing performance on shared targets, complementing MAD^4^HatTeR for routine molecular malaria surveillance.
