## Supplementary Table 1 for "PfPHAST: *Plasmodium falciparum* Public Health Amplicon Sequencing Tool, a Streamlined Panel for Malaria Genomic Surveillance"

### Sheet: Sheet1
Supplementary Table 1. PfPHAST target coordinates, primer sequences and design notes.
Coordinates are given in the P. falciparum 3D7 reference genome for P. falciparum targets, and in the corresponding reference assemblies for the non-falciparum species targets (PvP01, PmUG01, PocGH01, PKNH). Insert coordinates delimit the region between primers; amplicon coordinates include the primers. Pools M1.1 and M2.1 are amplified in separate reactions; M1.addon is an optional pool spiked i…
Target	Pool	Category	Chromosome	Insert start	Insert end	Amplicon start	Amplicon end	Insert length (bp)	Amplicon length (bp)	Forward primer	Reverse primer	Gene ID	Gene	Notes	Amino acid range
Pf3D7_03_v3-0221484-0221679	M1.1	Immune	Pf3D7_03_v3	221484	221679	221462	221712	194	249	TAGCAGAGCCAGGCTTTATTCT	AATGCAAATCCTAATAAAAACAATCAAGGTAAT	PF3D7_0304600	pfcsp	C-terminal domain	280-344
Pf3D7_03_v3-0891585-0891794	M1.1	Diversity	Pf3D7_03_v3	891585	891794	891552	891827	208	274	GTCTTGTTTGTTTGTTATGATATGTTCTTTATT	ACATATCCATAGCAGAGTCTTCTTATTTCTTAT
Pf3D7_04_v3-0115483-0115652	M1.1	Diversity	Pf3D7_04_v3	115483	115652	115454	115684	168	229	TTTTAGTTTCGGTATTTTGTGTTCCTCTT	AAGAAATTTATCAGAGTTACAAAAGGGAAATC
Pf3D7_04_v3-0544486-0544685	M1.1	Diversity	Pf3D7_04_v3	544486	544685	544453	544718	198	264	TGAAAGAGAAATATAATATACAACAGGAGGAAA	GTGTCTGTATTTAATAAATGATTATCTGGGTTA
Pf3D7_04_v3-0748128-0748326	M1.1	Resistance	Pf3D7_04_v3	748128	748326	748104	748359	197	254	CGACGTTTTCGATATTTATGCCAT	TCATTTACATTATCCACAGTTTCTTTGTTTAAA	PF3D7_0417200	pfdhfr	16, 51, 59	14*-80*
Pf3D7_04_v3-0748406-0748581	M1.1	Resistance	Pf3D7_04_v3	748406	748581	748373	748611	174	237	AAAAATTACAAAATGTTGTAGTTATGGGAAGAA	TCTAAAAATTCTTGATAAACAACGGAACCT	PF3D7_0417200	pfdhfr	108, 164	107*-165*
Pf3D7_05_v3-1322131-1322313	M1.1	Diversity	Pf3D7_05_v3	1322131	1322313	1322098	1322341	181	242	TTTTCTATTGAATCCATGAAATAGGAATATGAA	ATCAGCAACGATAGTACAAATTGAATGA
Pf3D7_05_v3-0958105-0958317	M1.1	Resistance	Pf3D7_05_v3	958105	958317	958078	958350	211	271	GCTGTATTATCAGGAGGAACATTACCT	TCAGATCTTAATTTAGATCCAGGATTATTATCA	PF3D7_0523000	pfmdr1	86	73-143*
Pf3D7_05_v3-0958394-0958580	M1.1	Resistance	Pf3D7_05_v3	958394	958580	958371	958608	185	236	AGTGAGTTCAGGAATTGGTACGA	CCCATTAAAGCCTCTTCTATAATGGACA	PF3D7_0523000	pfmdr1	184, 186	169*-231*
Pf3D7_05_v3-0959211-0959413	M1.1	Resistance	Pf3D7_05_v3	959211	959413	959182	959446	201	263	CCAACCGAAGGAGATATTATTGTAAATGA	TTCTAATAATTCATTTGATGTCATAGAATTCGA	PF3D7_0523000	pfmdr1
Pf3D7_05_v3-0961543-0961730	M1.1	Resistance	Pf3D7_05_v3	961543	961730	961510	961758	186	247	AAAAATGTAAATGAATTTTCAAACCAATCTGGA	ATAGCAGCAAACTTACTAACACGTTTAA	PF3D7_0523000	pfmdr1	1246	1219-1281*
Pf3D7_06_v3-0532194-0532380	M1.1	Diversity	Pf3D7_06_v3	532194	532380	532165	532407	185	241	TGATCAAGCTGAATCTATCCTATTGGATC	TGGTATATTGTTTATTGGGATCCCCTT
Pf3D7_07_v3-0403507-0403717	M1.1	Resistance	Pf3D7_07_v3	403507	403717	403486	403750	209	263	CAGATGGCTCACGTTTAGGTG	TTCCCTTTTTATTTCCAAATAAGGAATAAACAA	PF3D7_0709000	pfcrt	97	37*-107*
Pf3D7_08_v3-1099750-1099944	M1.1	Diversity	Pf3D7_08_v3	1099750	1099944	1099718	1099977	193	258	AGATAATTTGAAAAACGATGAAAAAGATGAAG	AGCAAAATTATCACATATGTTACATTCATACAC
Pf3D7_08_v3-1375237-1375418	M1.1	Diagnostic	Pf3D7_08_v3	1375237	1375418	1375204	1375450	180	245	TTTCTATTTGCAATTAAAATGCTTACGTTATCT	TTTCACTTCATGTATTTATGTATGCAGAACTT	PF3D7_0831800	pfhrp2	Pfhrp2 deletion (partially in gene, deleted in cluster P4 as in Feleke et al 2021).
Pf3D7_08_v3-1378023-1378202	M1.1	Resistance	Pf3D7_08_v3	1378023	1378202	1377991	1378234	178	242	ATTATTAATTCCTAAGTAAACATATCGCAAGG	ATCCTTATCGGCATATATTTAATTAATGCTCT			Pfhrp2 deletion (downstream, deleted in P3/P4 clusters as in Feleke et al 2021)
Pf3D7_08_v3-1382263-1382472	M1.1	Resistance	Pf3D7_08_v3	1382263	1382472	1382230	1382505	208	274	AATATGTAGTTGTATTTCACATATATATGGTGC	GAGTCTAAACTATAAAAATTACCCCCAATAAAT			Pfhrp2 deletion (downstream, deleted in P3/P4 clusters as in Feleke et al 2021)
Pf3D7_08_v3-1386821-1387013	M1.1	Diagnostic	Pf3D7_08_v3	1386821	1387013	1386794	1387043	191	248	CATAAGCGTGTTAGTAGTTTCAGTTGT	CTTTGAATGGTGTTCCATTGAAATCAATTA	PF3D7_0832100	rifin	Pfhrp2 deletion (downstream, deleted in P3/P4 clusters as in Feleke et al 2021)
Pf3D7_08_v3-0549609-0549776	M1.1	Resistance	Pf3D7_08_v3	549609	549776	549582	549807	166	224	CAGATGGAGGTATTTTTGTTGAACCTA	TTGGTTTCGCATCACATTTAACAATTTTATT	PF3D7_0810800	pfdhps	431, 436, 437	412*-467
Pf3D7_08_v3-0549988-0550182	M1.1	Resistance	Pf3D7_08_v3	549988	550182	549959	550215	193	255	ATGCATAAAAGAGGAAATCCACATACAAT	GGGCAATAAATCTTTTTCTTGAATATCCAATAA	PF3D7_0810800	pfdhps	540, 581	538*-603*
Pf3D7_09_v3-0595860-0596063	M1.1	Diversity	Pf3D7_09_v3	595860	596063	595827	596094	202	266	TTTAGTAATGTTACATATAATATTCCACACGGT	AAACAAACTGAAGATTTCATTACACAATATG
Pf3D7_12_v3-2092558-2092765	M1.1	Resistance	Pf3D7_12_v3	2092558	2092765	2092528	2092798	206	269	ATGATTTGTTCATATTATAGGTACCATGGC	TCTTATGACCATTTAATATACATAAAGGATCCT	PF3D7_1251200	pfcoronin	50, 100, 107	46*-115*
Pf3D7_12_v3-0659902-0660096	M1.1	Diversity	Pf3D7_12_v3	659902	660096	659880	660127	193	246	CATATGTTGCTGGGTCGACTTT	GCTTTTCTTGAATCACAATCAATGAATAAGA
Pf3D7_13_v3-1419395-1419601	M1.1	Diversity	Pf3D7_13_v3	1419395	1419601	1419362	1419626	205	263	TCTTTAGAATTTAAAACGAAGTCTTCATATTCT	GGTAAAGGCACAAAGTGAAACAGAT
Pf3D7_13_v3-1465638-1465870	M1.1	Diversity	Pf3D7_13_v3	1465638	1465870	1465615	1465890	231	274	CCTTCTTCTGGATTTGGTGAAGG	TGTGGTGTTTGGGACGAATG
Pf3D7_13_v3-1724844-1725047	M1.1	Resistance	Pf3D7_13_v3	1724844	1725047	1724811	1725080	202	268	TCATTTTATATATTTGCTATTAAAACGGAGTGA	ATTGATAATGAACATAACATATTAGATTCCGTT	PF3D7_1343700	pfk13
Pf3D7_13_v3-1725216-1725423	M1.1	Resistance	Pf3D7_13_v3	1725216	1725423	1725183	1725456	206	272	TCATATACTTCAATAGAATTTAATCTCTCACCA	AAGAGATGTATGGTATGTTTCAAGTAATTTAAA	PF3D7_1343700	pfk13
Pf3D7_13_v3-1725489-1725698	M1.1	Resistance	Pf3D7_13_v3	1725489	1725698	1725462	1725721	208	258	TCATACACCTCAGTTTCAAATAAAGCC	AAGCCTTGTTGAAAGAAGCAGAA	PF3D7_1343700	pfk13
Pf3D7_13_v3-2814630-2814826	M1.1	Diagnostic	Pf3D7_13_v3	2814630	2814826	2814605	2814855	195	249	GCTGAAAAGGGTCAGTCTTCTAATT	GAGGATTTATTGTTTCCTTATTCCCTTGA	PF3D7_1371600	pfebl-1	Pfhrp3 deletion (upstream, deleted in P3/P4 clusters as in Feleke et al 2021)
Pf3D7_13_v3-2816333-2816526	M1.1	Diagnostic	Pf3D7_13_v3	2816333	2816526	2816309	2816554	192	244	GGTGGAGAGGTAACACATACTGAT	CTTGTAGAAGGAATAGATACACCATCCT	PF3D7_1371600	pfebl-1	Pfhrp3 deletion (upstream, deleted in P3/P4 clusters as in Feleke et al 2021)
Pf3D7_13_v3-2840494-2840703	M1.1	Diagnostic	Pf3D7_13_v3	2840494	2840703	2840461	2840736	208	274	AAATCGCTATCCTATAAATTACAAAACAAGAAT	ACACCATTAAATCCATTTAATCGAAGATTAAAA	NA		Pfhrp3 deletion (upstream, deleted in P2/P3/P4 clusters as in Feleke et al 2021)
Pf3D7_13_v3-2841410-2841661	M1.1	Diagnostic	Pf3D7_13_v3	2841410	2841661	2841389	2841688	250	298	ACCTGCATGTGCTTGACTTTC	AAAAATAAAATATTATCCGCTGCCGTT	PF3D7_1372200	pfhrp3	Pfhrp3 deletion (in gene, deleted in P2/P3/P4 clusters as in Feleke et al 2021). Long amplicon
Pf3D7_13_v3-2844354-2844599	M1.1	Diagnostic	Pf3D7_13_v3	2844354	2844599	2844333	2844629	244	295	ATGCTAGGTGTATACGCACAG	AACCTTATGAGACCCTCCTTTATATTTATC	NA		Pfhrp3 deletion (downstream, deleted in P2/P3/P4 clusters as in Feleke et al 2021). Long amplicon
Pf3D7_14_v3-0293607-0293796	M1.1	Resistance	Pf3D7_14_v3	293607	293796	293574	293829	188	254	ACAGAAAGGATTTCAAATACTATATGTACTTCT	GTTTTAGTAAGTCCTGAATTAAGAAAATTGACA	PF3D7_1408000	plasmepsin II	CNV	46*-109*
Pf3D7_14_v3-0294537-0294730	M1.1	Resistance	Pf3D7_14_v3	294537	294730	294505	294753	192	247	GTACCAACTGACTTTTTAAATAAAATGTTGCA	GGGTCACCTAGAATAAAGGTTGG	PF3D7_1408000	plasmepsin II	CNV	356*-420
Pf3D7_14_v3-0297615-0297824	M1.1	Resistance	Pf3D7_14_v3	297615	297824	297582	297856	208	273	AAATATTATTTGTGACAGTTTTCATAGTTTTGG	TCCACATTATCAAACTCACTACCTAAATAACT	PF3D7_1408100	plasmepsin III	CNV	50*-119
Pf3D7_14_v3-0298400-0298603	M1.1	Resistance	Pf3D7_14_v3	298400	298603	298367	298636	202	268	TTTGATGGACCATTGAACTATGAAAAATTAAAT	GTATATACTTTATTTGGTGAACGATATTCGAGT	PF3D7_1408100	plasmepsin III	CNV	312-379*
PKNH_12_v2-0198893-0199083	M1.1	Species	PKNH_12_v2	198893	199083	198868	199113	189	244	CTCCAATAAAGTGGAACAGACAAGA	ATAAAATGGTGCTTCTGAAAAGATACATCA
PmUG01_12_v1-1398020-1398213	M1.1	Species	PmUG01_12_v1	1398020	1398213	1397995	1398245	192	249	CATTTCAATAATAGCAGCAGCTGGA	ATCACAAAAATTAAATGTTTGTCCAAGAGATG
PocGH01_12_v1-1106482-1106671	M1.1	Species	PocGH01_12_v1	1106482	1106671	1106455	1106697	188	241	GTGGAGCATATCAAAACCTTTTTCAAA	CATGGCAATAAAATGGTTGTGTTGAA
PvP01_12_v1-1185007-1185184	M1.1	Species	PvP01_12_v1	1185007	1185184	1184982	1185208	176	225	CCTCTAGTAGAGTGGAACAAACAAG	AGGTACATCACAGTTGGAGGTATC
PKNH_MIT_v2-0002298-0002488	M1.addon	Species	PKNH_MIT_v2	2298	2488	2268	2518	189	249	CAGGATTATTTGGAGGATTCGGTAATTATT	CCAGACACTAAAAGACCAATAATGATTACA
PmUG01_MIT_v1-0000606-0000784	M1.addon	Species	PmUG01_MIT_v1	606	784	573	817	177	243	TTTCTAAAAGAAATTGTAAACATGCAGTCATAC	TCTATTAGAGAAAGTTTTTATTCCACATTTTCT
PocGH01_MIT_v2-0000358-0000550	M1.addon	Species	PocGH01_MIT_v2	358	550	335	583	191	247	CTCTAGCACCAAATGCCATTTTG	ACAAAGTTTATTTGGAATAATACCATTATCTCA
PvP01_MIT_v2-0004470-0004642	M1.addon	Species	PvP01_MIT_v2	4470	4642	4439	4671	171	231	ATTGCATTACATGATACTTACTATGTAATCG	GAATACGTCTAGGCATTACATTAAATCCA
Pf3D7_03_v3-0221327-0221511	M2.1	Immune	Pf3D7_03_v3	221327	221511	221294	221532	183	237	ACAACTCAAACTAAGATGTGTTCTTTATCTAAT	ACTGAATGGTCCCCATGTAGT	PF3D7_0304600	pfcsp	C-terminal domain	336-397
Pf3D7_04_v3-1005970-1006155	M2.1	Diversity	Pf3D7_04_v3	1005970	1006155	1005937	1006187	184	249	ATCATCATGAATATGTTTTCCTGATACATAAAT	AATTCTTATGGAACAAAATTCGAATCAGGATA
Pf3D7_05_v3-0350840-0351019	M2.1	Diversity	Pf3D7_05_v3	350840	351019	350807	351052	178	244	AAAGCATCATTTTGCTCATAATTATATGTATGA	GAACAGTTCATATATATAATTCAACAACAGCCA
Pf3D7_08_v3-1176345-1176524	M2.1	Diversity	Pf3D7_08_v3	1176345	1176524	1176312	1176549	178	236	TTGTTATATCCGTTGATATAAAAGAAGGATCAT	GGGACCTTACAACCTTTTTGTAAGC
Pf3D7_08_v3-0336453-0336618	M2.1	Diversity	Pf3D7_08_v3	336453	336618	336420	336651	164	230	AATATTTCCCACAATATGAATACATGAATATGA	ACATATAATAATCTTGAACCCTCTTTCTCAAGT
Pf3D7_08_v3-0550089-0550294	M2.1	Resistance	Pf3D7_08_v3	550089	550294	550056	550318	204	261	TTCTTGTATTAAATGGAATACCTCGTTATAGGA	ATCCAATTGTGTGATTTGTCCACA	PF3D7_0810800	pfdhps	613	572*-640*
Pf3D7_10_v3-1414369-1414565	M2.1	Diversity	Pf3D7_10_v3	1414369	1414565	1414336	1414596	195	259	TTAAAGCATTATGAAGAATGGGTTAATAGAAGG	AAAGAAGTGGTTGTTAGAGAATCTTGATTTT
Pf3D7_11_v3-0115945-0116151	M2.1	Diversity	Pf3D7_11_v3	115945	116151	115912	116184	205	271	TTCTTATATCAACCTTTTCAAGAGGAACTTTAG	AATAGCTTTACGTTATGATCCAGAAAATAATGA
Pf3D7_12_v3-2092682-2092852	M2.1	Resistance	Pf3D7_12_v3	2092682	2092852	2092653	2092884	169	230	CTTGATTTGTCATTTAACCCGTGTTATAG	ATCCCATATATTAACAGAAGAATCAAAAGAGG	PF3D7_1251200	pfcoronin	100	87*-144*
Pf3D7_13_v3-0146724-0146904	M2.1	Diversity	Pf3D7_13_v3	146724	146904	146694	146934	179	239	GGTATTACTCAACCAAGAAAAATAGCTGTA	ATCCATATTTATACTTCTTTCATGTGCTTC
Pf3D7_13_v3-1725038-1725224	M2.1	Resistance	Pf3D7_13_v3	1725038	1725224	1725005	1725257	185	251	ATTTAGAAATTGCCATCTTTTATTAAATGGTTG	GTTGCTTTTGATAATAAAATTTATGTCATTGGT	PF3D7_1343700	pfk13
Pf3D7_13_v3-1725417-1725633	M2.1	Resistance	Pf3D7_13_v3	1725417	1725633	1725386	1725660	215	273	ATTTGACGTAACACCACAATTATTTCTTCTA	TTGTATAGGTGGATTTGATGGTGTAGA	PF3D7_1343700	pfk13
Pf3D7_14_v3-2004394-2004574	M2.1	Diversity	Pf3D7_14_v3	2004394	2004574	2004361	2004606	179	244	TTGCTACATATGTTTATGTGTAAAGGTTAATAT	CAGAAACTTGATGAACAATCAAAGAATATAGC
Pf3D7_14_v3-0377797-0377992	M2.1	Diversity	Pf3D7_14_v3	377797	377992	377764	378020	194	255	ATTCTTGTAGAATATCAAAAGAAATTCGTAACA	TTGCACAATAATGGAAAAAGAAAATGCA
Pf3D7_14_v3-0771432-0771601	M2.1	Diversity	Pf3D7_14_v3	771432	771601	771406	771633	168	226	TCCCGAAAACATATCACTAGATCCAT	AAAAATTAAACATGATGCCACATTTTAGTAGT
