## Supplementary Table 2 for "PfPHAST: *Plasmodium falciparum* Public Health Amplicon Sequencing Tool, a Streamlined Panel for Malaria Genomic Surveillance"

### Sheet: Sheet1
Supplementary Table 2. Expected heterozygosity, dropout and precision of the 20 microhaplotype loci selected for TES outcome classification.
Targets are named by their chromosomal coordinates in the P. falciparum 3D7 reference genome. Min He is the minimum expected heterozygosity across five reference populations, estimated from publicly available whole genome sequencing data. Dropout and precision are taken from the published MAD⁴HatTeR validation data (N = 1,103 samples), and were used as eligibility criteria for selection. Loci are…
Target	Min He	% dropout	Precision
Pf3D7_13_v3-1465638-1465870	0.91	0.45	0.98
Pf3D7_12_v3-0659902-0660096	0.89	0.36	0.99
Pf3D7_03_v3-0891585-0891794	0.85	0.18	0.99
Pf3D7_13_v3-1419395-1419601	0.84	0.36	0.98
Pf3D7_04_v3-0115483-0115652	0.84	0	0.98
Pf3D7_09_v3-0595860-0596063	0.84	0.27	0.99
Pf3D7_06_v3-0532194-0532380	0.8	0	0.95
Pf3D7_04_v3-0544486-0544685	0.79	0.45	0.99
Pf3D7_05_v3-1322131-1322313	0.79	0.63	0.99
Pf3D7_08_v3-1099750-1099944	0.77	0.27	0.99
Pf3D7_14_v3-0377797-0377992	0.76	0.36	1
Pf3D7_08_v3-1176345-1176524	0.76	0.09	0.96
Pf3D7_14_v3-0771432-0771601	0.76	0	0.99
Pf3D7_08_v3-0336453-0336618	0.75	0.18	0.99
Pf3D7_04_v3-1005970-1006155	0.74	0.09	0.98
Pf3D7_10_v3-1414369-1414565	0.74	0.54	1
Pf3D7_05_v3-0350840-0351019	0.74	0	0.99
Pf3D7_13_v3-0146724-0146904	0.73	0	0.97
Pf3D7_14_v3-2004394-2004574	0.71	0.09	0.99
Pf3D7_11_v3-0115945-0116151	0.71	0.63	0.99
