## Supplementary Table 3 for "PfPHAST: *Plasmodium falciparum* Public Health Amplicon Sequencing Tool, a Streamlined Panel for Malaria Genomic Surveillance"

### Sheet: Sheet1
Supplementary Table 3. Microhaplotype recall difference between panels at 22 shared loci at matched expected WSAF.
PfPHAST target coordinates, primer sequences and design notes. Both panels are restricted to the 22 shared diversity and immune microhaplotype loci, scored on identical expected alleles (465 truth rows per panel). Recall is the fraction of expected alleles detected, pooled over libraries; difference is PfPHAST minus MAD⁴HatTeR, with positive favouring PfPHAST. CIs are 95% percentile intervals fro…
Density in p/uL	Expected WSAF	MadHatter Recall	PfPHAST Recall	Difference	95% CI
100	0.01	0.306	0.274	-0.032	-0.278, +0.308
100	0.02	0.419	0.242	-0.177	-0.333, +0.000
100	0.05	0.79	0.774	-0.016	-0.167, +0.231
100	0.1	0.898	0.793	-0.105	-0.278, +0.023
100	0.4	1	1	0	NA
100	0.6	1	1	0	NA
100	0.9	1	1	0	NA
100	0.95	1	1	0	NA
100	0.98	1	1	0	NA
100	0.99	1	1	0	NA
1000	0.01	0.371	0.403	0.032	-0.385, +0.222
1000	0.02	0.742	0.952	0.21	NA
1000	0.05	1	0.935	-0.065	-0.111, -0.020
1000	0.1	0.992	0.976	-0.016	-0.058, +0.022
1000	0.4	1	1	0	NA
1000	0.6	1	1	0	NA
1000	0.9	1	1	0	NA
1000	0.95	1	1	0	NA
1000	0.98	1	1	0	NA
1000	0.99	1	1	0	NA
10000	0.01	0.484	0.823	0.339	+0.014, +0.612
10000	0.02	0.823	1	0.177	+0.154, +0.231
10000	0.05	0.823	1	0.177	+0.000, +0.611
10000	0.1	0.976	1	0.024	+0.000, +0.065
10000	0.4	1	1	0	NA
10000	0.6	1	1	0	NA
10000	0.9	1	1	0	NA
10000	0.95	1	1	0	NA
10000	0.98	1	1	0	NA
10000	0.99	1	1	0	NA
